# Adaptation and phenotypic diversification of *Bacillus thuringiensis* 407 biofilm are accompanied by a fuzzy spreader morphotype

**DOI:** 10.1101/2021.09.03.458824

**Authors:** Yicen Lin, Gergely Maróti, Mikael Lenz Strube, Ákos T. Kovács

## Abstract

*Bacillus cereus* group (*Bacillus cereus sensu lato*) has a diverse ecology, including various species that produce biofilms on abiotic and biotic surfaces. While genetic and morphological diversification enable the adaptation of multicellular communities, this area remains largely unknown in the *Bacillus cereus* group. In this work, we dissected the experimental evolution of *Bacillus thuringiensis* 407 Cry-during continuous recolonization of plastic beads. We observed the evolution of a distinct colony morphotype that we named fuzzy spreader (FS) variant. Most multicellular traits of the FS variant displayed higher competitive ability versus the ancestral strain, suggesting an important role for diversification in the adaptation of *B. thuringiensis* to the biofilm lifestyle. Further genetic characterization of FS variant revealed the disruption of a guanylyltransferase gene by an insertion sequence (IS) element, which could be similarly observed in the genome of a natural isolate. The evolved FS and the deletion mutant in the guanylyltransferase gene (Bt407Δ*rfbM*) displayed similarly altered aggregation and hydrophobicity compared to the ancestor strain, suggesting that adaptation process highly depends on the physical adhesive forces.
