## Supplementary material for "Adaptation and phenotypic diversification of *Bacillus thuringiensis* 407 biofilm are accompanied by a fuzzy spreader morphotype": Table S1

### Sheet: Sheet1
P1-FS	P1-N	P2-FS	P2-N	P3-FS	P3-N	P4-FS	P4-N	P5-FS	P5-N	P6-FS	P6-N	Position	Type of mutation	Nucleotide in reference genome	Nucleotide in sequenced genome	Strand	Effect	LOCUS_TAG	Product
									true			4266003	snp	C	A
		true	true	true	true					true	true	5331991	snp	C	T	-	missense_variant c.244G>A p.Ala82Thr	BTB_RS27235	sporulation initiation phosphotransferase Spo0F
true	true	true	true	true	true	true		true	true	true	true	2548805	del	AT	A	-	frameshift_variant c.456delA p.Lys152fs	BTB_RS12810	helix-turn-helix transcriptional regulator
									true			605769	del	GCA	G	+	frameshift_variant c.246_247delAC p.Leu83fs	BTB_RS03040	tetratricopeptide repeat protein
true	true	true		true		true	true		true	true	true	1607767	ins	T	TA
true	true	true	true	true	true	true		true	true	true	true	2463831	ins	A	AT
			true		true							1607775	complex	CCATTTTTTA	ACCATTTTTTTAT
true	true	true		true		true	true		true	true	true	1607784	complex	A	TAT
true	true	true	true	true	true	true		true	true	true	true	2581097	ins	A	AT	-	frameshift_variant c.210dupA p.Ter71fs	BTB_RS12960	class I SAM-dependent methyltransferase
true												5418154	snp	G	A	-	missense_variant c.196C>T p.Arg66Cys	BTB_RS27620	GGDEF domain-containing protein
		true	true	true	true					true	true	2353361	del	CTT	C
true	true	true	true	true	true	true		true	true	true	true	2469592	del	TA	T
						true	true					5332199	snp	A	C	-	stop_gained c.36T>G p.Tyr12*	BTB_RS27235	sporulation initiation phosphotransferase Spo0F
								true	true			5332200	del	TATTGATCATCAACAATTAA	T	-	frameshift_variant c.16_34delTTAATTGTTGATGATCAAT p.Leu6fs	BTB_RS27235	sporulation initiation phosphotransferase Spo0F
		true										3683569	snp	T	C	+	missense_variant c.701T>C p.Val234Ala	BTB_RS18555	Gly-Xaa-Xaa repeat protein
									true			3269887	snp	A	C	-	missense_variant c.140T>G p.Ile47Arg	BTB_RS16535	alpha/beta hydrolase
true	true	true	true	true	true	true		true	true	true	true	2556174	del	CA	C	+	frameshift_variant c.142delA p.Thr48fs	BTB_RS12840	ATP-binding cassette domain-containing protein
								true				4699495	snp	T	G
true	true	true	true	true	true					true	true	2234734	snp	G	A	+	missense_variant c.519G>A p.Met173Ile	BTB_RS11445	sensor histidine kinase
									true			1810812	snp	A	G
true	true	true	true	true	true	true		true	true	true	true	2603392	del	GT	G
						true						4699521	snp	G	T	+	missense_variant c.20G>T p.Arg7Leu	BTB_RS23885	DeoR family transcriptional regulator
						true						95626	snp	A	G	+	synonymous_variant c.618A>G p.Val206Val	BTB_RS00520	ATP-dependent protease ATP-binding subunit ClpC
			true		true						true	606097	snp	T	A	+	stop_gained c.572T>A p.Leu191*	BTB_RS03040	tetratricopeptide repeat protein
			true		true						true	2193325	ins	T	TATTTC	+	frameshift_variant c.227_231dupTTCAT p.Ile78fs	BTB_RS11255	N-acetylmuramoyl-L-alanine amidase
									true			4532152	snp	C	T
