## Supplementary material for "Adaptation and phenotypic diversification of *Bacillus thuringiensis* 407 biofilm are accompanied by a fuzzy spreader morphotype": Table S2

### Sheet: Sheet1
	reference	ref_start	ref_stop	ID	size	strand	type	ref_gap_size	query_gap_size	Protein	cds	ref_start_after	ref_stop_after	strand_after	Genomic_info	In the CDS or not?
P1_FS	NC_018877.1	222238	222669	Assemblytics_b_2	305	+	Tandem_expansion	-431	-126	Protein Homology	CDS	222255	222362	+	ID=cds-WP_000664237.1;Parent=gene-BTB_RS01245;Dbxref=Genbank:WP_000664237.1;Name=WP_000664237.1;gbkey=CDS;inference=COORDINATES: similar to AA sequence:RefSeq:WP_002167133.1;locus_tag=BTB_RS01245;product=DUF3948 family protein;protein_id=WP_000664237.1;transl_table=11	False
	NC_018877.1	222238	222669	Assemblytics_b_2	305	+	Tandem_expansion	-431	-126	Protein Homology	CDS	222397	222513	+	ID=cds-WP_000654250.1;Parent=gene-BTB_RS01250;Dbxref=Genbank:WP_000654250.1;Name=WP_000654250.1;gbkey=CDS;inference=COORDINATES: similar to AA sequence:RefSeq:WP_002029425.1;locus_tag=BTB_RS01250;product=DUF3948 family protein;protein_id=WP_000654250.1;transl_table=11	False
	NC_018877.1	222238	222669	Assemblytics_b_2	305	+	Tandem_expansion	-431	-126	Protein Homology	CDS	222557	222667	+	ID=cds-WP_001083691.1;Parent=gene-BTB_RS01255;Dbxref=Genbank:WP_001083691.1;Name=WP_001083691.1;gbkey=CDS;inference=COORDINATES: similar to AA sequence:RefSeq:WP_001083697.1;locus_tag=BTB_RS01255;product=DUF3948 family protein;protein_id=WP_001083691.1;transl_table=11	False
	NC_018877.1	1781241	1781252	Assemblytics_b_3	1666	+	Insertion	-11	1655	Protein Homology	CDS	1781072	1782700	+	ID=cds-WP_000823498.1;Parent=gene-BTB_RS09115;Dbxref=Genbank:WP_000823498.1;Name=WP_000823498.1;gbkey=CDS;inference=COORDINATES: similar to AA sequence:RefSeq:WP_016126770.1;locus_tag=BTB_RS09115;product=peptide ABC transporter substrate-binding protein;protein_id=WP_000823498.1;transl_table=11	True
	NC_018877.1	2925944	2926036	Assemblytics_b_6	363	+	Tandem_expansion	-92	271	Protein Homology	CDS	2925825	2925968	+	ID=cds-WP_000668965.1;Parent=gene-BTB_RS14860;Dbxref=Genbank:WP_000668965.1;Name=WP_000668965.1;gbkey=CDS;inference=COORDINATES: similar to AA sequence:RefSeq:WP_016100548.1;locus_tag=BTB_RS14860;product=YrzI family small protein;protein_id=WP_000668965.1;transl_table=11	True
	NC_018877.1	2925944	2926036	Assemblytics_b_6	363	+	Tandem_expansion	-92	271	Protein Homology	CDS	2925995	2926135	+	ID=cds-WP_000669810.1;Parent=gene-BTB_RS14865;Dbxref=Genbank:WP_000669810.1;Name=WP_000669810.1;gbkey=CDS;inference=COORDINATES: similar to AA sequence:RefSeq:WP_000156197.1;locus_tag=BTB_RS14865;product=YrzI family small protein;protein_id=WP_000669810.1;transl_table=11	False
	NC_018877.1	4767247	4767547	Assemblytics_b_8	160	+	Tandem_expansion	-300	-140	cmsearch	riboswitch	4767309	4767397	-	ID=id-NC_018877.1:4767309..4767397;Dbxref=RFAM:RF01051;Note=cyclic di-GMP riboswitch class I;bound_moiety=cyclic di-GMP;gbkey=regulatory;inference=COORDINATES: profile:INFERNAL:1.1.1;regulatory_class=riboswitch	False
	NC_018877.1	4767247	4767547	Assemblytics_b_8	160	+	Tandem_expansion	-300	-140	cmsearch	riboswitch	4767469	4767557	-	ID=id-NC_018877.1:4767469..4767557;Dbxref=RFAM:RF01051;Note=cyclic di-GMP riboswitch class I;bound_moiety=cyclic di-GMP;gbkey=regulatory;inference=COORDINATES: profile:INFERNAL:1.1.1;regulatory_class=riboswitch	False
	NC_018877.1	5263495	5263517	Assemblytics_b_10	1668	+	Insertion	-22	1646	Protein Homology	CDS	5262579	5263952	-	ID=cds-WP_000767078.1;Parent=gene-BTB_RS26870;Dbxref=Genbank:WP_000767078.1;Name=WP_000767078.1;gbkey=CDS;inference=COORDINATES: similar to AA sequence:RefSeq:WP_000767078.1;locus_tag=BTB_RS26870;product=cupin domain-containing protein;protein_id=WP_000767078.1;transl_table=11	True
P1_N	NC_018877.1	3816444	3816971	Assemblytics_b_1	171	+	Tandem_expansion	-527	-356	Protein Homology	CDS	3816348	3817439	+	ID=cds-WP_000032817.1;Parent=gene-BTB_RS19190;Dbxref=Genbank:WP_000032817.1;Name=WP_000032817.1;gbkey=CDS;inference=COORDINATES: similar to AA sequence:RefSeq:WP_016077629.1;locus_tag=BTB_RS19190;product=hypothetical protein;protein_id=WP_000032817.1;transl_table=11	True
	NC_018877.1	4767247	4767547	Assemblytics_b_3	160	+	Tandem_expansion	-300	-140	cmsearch	riboswitch	4767309	4767397	-	ID=id-NC_018877.1:4767309..4767397;Dbxref=RFAM:RF01051;Note=cyclic di-GMP riboswitch class I;bound_moiety=cyclic di-GMP;gbkey=regulatory;inference=COORDINATES: profile:INFERNAL:1.1.1;regulatory_class=riboswitch	False
	NC_018877.1	4767247	4767547	Assemblytics_b_3	160	+	Tandem_expansion	-300	-140	cmsearch	riboswitch	4767469	4767557	-	ID=id-NC_018877.1:4767469..4767557;Dbxref=RFAM:RF01051;Note=cyclic di-GMP riboswitch class I;bound_moiety=cyclic di-GMP;gbkey=regulatory;inference=COORDINATES: profile:INFERNAL:1.1.1;regulatory_class=riboswitch	False
	NC_018877.1	2926036	2926037	Assemblytics_b_4	363	+	Insertion	0	363	Protein Homology	CDS	2925995	2926135	+	ID=cds-WP_000669810.1;Parent=gene-BTB_RS14865;Dbxref=Genbank:WP_000669810.1;Name=WP_000669810.1;gbkey=CDS;inference=COORDINATES: similar to AA sequence:RefSeq:WP_000156197.1;locus_tag=BTB_RS14865;product=YrzI family small protein;protein_id=WP_000669810.1;transl_table=11	True
	NC_018877.1	39775	39777	Assemblytics_b_5	1733	+	Insertion	-2	1731	Protein Homology	CDS	39539	40414	+	ID=cds-WP_000267825.1;Parent=gene-BTB_RS00210;Dbxref=Genbank:WP_000267825.1;Name=WP_000267825.1;gbkey=CDS;gene=rsmI;inference=COORDINATES: similar to AA sequence:RefSeq:WP_000267799.1;locus_tag=BTB_RS00210;product=16S rRNA (cytidine(1402)-2'-O)-methyltransferase;protein_id=WP_000267825.1;transl_table=11	True
P2_FS	NC_018877.1	222238	222669	Assemblytics_b_8	305	+	Tandem_expansion	-431	-126	Protein Homology	CDS	222255	222362	+	ID=cds-WP_000664237.1;Parent=gene-BTB_RS01245;Dbxref=Genbank:WP_000664237.1;Name=WP_000664237.1;gbkey=CDS;inference=COORDINATES: similar to AA sequence:RefSeq:WP_002167133.1;locus_tag=BTB_RS01245;product=DUF3948 family protein;protein_id=WP_000664237.1;transl_table=11	False
	NC_018877.1	222238	222669	Assemblytics_b_8	305	+	Tandem_expansion	-431	-126	Protein Homology	CDS	222397	222513	+	ID=cds-WP_000654250.1;Parent=gene-BTB_RS01250;Dbxref=Genbank:WP_000654250.1;Name=WP_000654250.1;gbkey=CDS;inference=COORDINATES: similar to AA sequence:RefSeq:WP_002029425.1;locus_tag=BTB_RS01250;product=DUF3948 family protein;protein_id=WP_000654250.1;transl_table=11	False
	NC_018877.1	222238	222669	Assemblytics_b_8	305	+	Tandem_expansion	-431	-126	Protein Homology	CDS	222557	222667	+	ID=cds-WP_001083691.1;Parent=gene-BTB_RS01255;Dbxref=Genbank:WP_001083691.1;Name=WP_001083691.1;gbkey=CDS;inference=COORDINATES: similar to AA sequence:RefSeq:WP_001083697.1;locus_tag=BTB_RS01255;product=DUF3948 family protein;protein_id=WP_001083691.1;transl_table=11	False
	NC_018877.1	222238	222669	Assemblytics_b_1	305	+	Tandem_expansion	-431	-126	Protein Homology	CDS	222255	222362	+	ID=cds-WP_000664237.1;Parent=gene-BTB_RS01245;Dbxref=Genbank:WP_000664237.1;Name=WP_000664237.1;gbkey=CDS;inference=COORDINATES: similar to AA sequence:RefSeq:WP_002167133.1;locus_tag=BTB_RS01245;product=DUF3948 family protein;protein_id=WP_000664237.1;transl_table=11	False
	NC_018877.1	222238	222669	Assemblytics_b_1	305	+	Tandem_expansion	-431	-126	Protein Homology	CDS	222397	222513	+	ID=cds-WP_000654250.1;Parent=gene-BTB_RS01250;Dbxref=Genbank:WP_000654250.1;Name=WP_000654250.1;gbkey=CDS;inference=COORDINATES: similar to AA sequence:RefSeq:WP_002029425.1;locus_tag=BTB_RS01250;product=DUF3948 family protein;protein_id=WP_000654250.1;transl_table=11	False
	NC_018877.1	222238	222669	Assemblytics_b_1	305	+	Tandem_expansion	-431	-126	Protein Homology	CDS	222557	222667	+	ID=cds-WP_001083691.1;Parent=gene-BTB_RS01255;Dbxref=Genbank:WP_001083691.1;Name=WP_001083691.1;gbkey=CDS;inference=COORDINATES: similar to AA sequence:RefSeq:WP_001083697.1;locus_tag=BTB_RS01255;product=DUF3948 family protein;protein_id=WP_001083691.1;transl_table=11	False
	NC_018877.1	5263495	5263517	Assemblytics_b_3	1668	+	Insertion	-22	1646	Protein Homology	CDS	5262579	5263952	-	ID=cds-WP_000767078.1;Parent=gene-BTB_RS26870;Dbxref=Genbank:WP_000767078.1;Name=WP_000767078.1;gbkey=CDS;inference=COORDINATES: similar to AA sequence:RefSeq:WP_000767078.1;locus_tag=BTB_RS26870;product=cupin domain-containing protein;protein_id=WP_000767078.1;transl_table=11	True
	NC_018877.1	4767247	4767547	Assemblytics_b_5	160	+	Tandem_expansion	-300	-140	cmsearch	riboswitch	4767309	4767397	-	ID=id-NC_018877.1:4767309..4767397;Dbxref=RFAM:RF01051;Note=cyclic di-GMP riboswitch class I;bound_moiety=cyclic di-GMP;gbkey=regulatory;inference=COORDINATES: profile:INFERNAL:1.1.1;regulatory_class=riboswitch	False
	NC_018877.1	4767247	4767547	Assemblytics_b_5	160	+	Tandem_expansion	-300	-140	cmsearch	riboswitch	4767469	4767557	-	ID=id-NC_018877.1:4767469..4767557;Dbxref=RFAM:RF01051;Note=cyclic di-GMP riboswitch class I;bound_moiety=cyclic di-GMP;gbkey=regulatory;inference=COORDINATES: profile:INFERNAL:1.1.1;regulatory_class=riboswitch	False
	NC_018877.1	2925944	2926036	Assemblytics_b_7	363	+	Tandem_expansion	-92	271	Protein Homology	CDS	2925825	2925968	+	ID=cds-WP_000668965.1;Parent=gene-BTB_RS14860;Dbxref=Genbank:WP_000668965.1;Name=WP_000668965.1;gbkey=CDS;inference=COORDINATES: similar to AA sequence:RefSeq:WP_016100548.1;locus_tag=BTB_RS14860;product=YrzI family small protein;protein_id=WP_000668965.1;transl_table=11	True
	NC_018877.1	2925944	2926036	Assemblytics_b_7	363	+	Tandem_expansion	-92	271	Protein Homology	CDS	2925995	2926135	+	ID=cds-WP_000669810.1;Parent=gene-BTB_RS14865;Dbxref=Genbank:WP_000669810.1;Name=WP_000669810.1;gbkey=CDS;inference=COORDINATES: similar to AA sequence:RefSeq:WP_000156197.1;locus_tag=BTB_RS14865;product=YrzI family small protein;protein_id=WP_000669810.1;transl_table=11	False
	NC_018877.1	2553625	2554127	Assemblytics_b_8	282	+	Tandem_expansion	-502	-220	Protein Homology	CDS	2552560	2554515	+	ID=cds-WP_001239473.1;Parent=gene-BTB_RS12825;Dbxref=Genbank:WP_001239473.1;Name=WP_001239473.1;gbkey=CDS;inference=COORDINATES: similar to AA sequence:RefSeq:WP_016512803.1;locus_tag=BTB_RS12825;product=choice-of-anchor A family protein;protein_id=WP_001239473.1;transl_table=11	True
	NC_018877.1	607086	607097	Assemblytics_b_9	1667	+	Insertion	-11	1656	Protein Homology	CDS	607097	608797	+	ID=cds-WP_000730375.1;Parent=gene-BTB_RS03045;Dbxref=Genbank:WP_000730375.1;Name=WP_000730375.1;gbkey=CDS;inference=COORDINATES: similar to AA sequence:RefSeq:WP_000730377.1;locus_tag=BTB_RS03045;product=M4 family metallopeptidase;protein_id=WP_000730375.1;transl_table=11	False
P2_N	NC_018877.1	222238	222669	Assemblytics_b_1	305	+	Tandem_expansion	-431	-126	Protein Homology	CDS	222255	222362	+	ID=cds-WP_000664237.1;Parent=gene-BTB_RS01245;Dbxref=Genbank:WP_000664237.1;Name=WP_000664237.1;gbkey=CDS;inference=COORDINATES: similar to AA sequence:RefSeq:WP_002167133.1;locus_tag=BTB_RS01245;product=DUF3948 family protein;protein_id=WP_000664237.1;transl_table=11	False
	NC_018877.1	222238	222669	Assemblytics_b_1	305	+	Tandem_expansion	-431	-126	Protein Homology	CDS	222397	222513	+	ID=cds-WP_000654250.1;Parent=gene-BTB_RS01250;Dbxref=Genbank:WP_000654250.1;Name=WP_000654250.1;gbkey=CDS;inference=COORDINATES: similar to AA sequence:RefSeq:WP_002029425.1;locus_tag=BTB_RS01250;product=DUF3948 family protein;protein_id=WP_000654250.1;transl_table=11	False
	NC_018877.1	222238	222669	Assemblytics_b_1	305	+	Tandem_expansion	-431	-126	Protein Homology	CDS	222557	222667	+	ID=cds-WP_001083691.1;Parent=gene-BTB_RS01255;Dbxref=Genbank:WP_001083691.1;Name=WP_001083691.1;gbkey=CDS;inference=COORDINATES: similar to AA sequence:RefSeq:WP_001083697.1;locus_tag=BTB_RS01255;product=DUF3948 family protein;protein_id=WP_001083691.1;transl_table=11	False
	NC_018877.1	4767247	4767547	Assemblytics_b_4	160	+	Tandem_expansion	-300	-140	cmsearch	riboswitch	4767309	4767397	-	ID=id-NC_018877.1:4767309..4767397;Dbxref=RFAM:RF01051;Note=cyclic di-GMP riboswitch class I;bound_moiety=cyclic di-GMP;gbkey=regulatory;inference=COORDINATES: profile:INFERNAL:1.1.1;regulatory_class=riboswitch	False
	NC_018877.1	4767247	4767547	Assemblytics_b_4	160	+	Tandem_expansion	-300	-140	cmsearch	riboswitch	4767469	4767557	-	ID=id-NC_018877.1:4767469..4767557;Dbxref=RFAM:RF01051;Note=cyclic di-GMP riboswitch class I;bound_moiety=cyclic di-GMP;gbkey=regulatory;inference=COORDINATES: profile:INFERNAL:1.1.1;regulatory_class=riboswitch	False
	NC_018877.1	2925944	2926036	Assemblytics_b_6	363	+	Tandem_expansion	-92	271	Protein Homology	CDS	2925825	2925968	+	ID=cds-WP_000668965.1;Parent=gene-BTB_RS14860;Dbxref=Genbank:WP_000668965.1;Name=WP_000668965.1;gbkey=CDS;inference=COORDINATES: similar to AA sequence:RefSeq:WP_016100548.1;locus_tag=BTB_RS14860;product=YrzI family small protein;protein_id=WP_000668965.1;transl_table=11	True
	NC_018877.1	2925944	2926036	Assemblytics_b_6	363	+	Tandem_expansion	-92	271	Protein Homology	CDS	2925995	2926135	+	ID=cds-WP_000669810.1;Parent=gene-BTB_RS14865;Dbxref=Genbank:WP_000669810.1;Name=WP_000669810.1;gbkey=CDS;inference=COORDINATES: similar to AA sequence:RefSeq:WP_000156197.1;locus_tag=BTB_RS14865;product=YrzI family small protein;protein_id=WP_000669810.1;transl_table=11	False
	NC_018877.1	2553625	2554127	Assemblytics_b_7	282	+	Tandem_expansion	-502	-220	Protein Homology	CDS	2552560	2554515	+	ID=cds-WP_001239473.1;Parent=gene-BTB_RS12825;Dbxref=Genbank:WP_001239473.1;Name=WP_001239473.1;gbkey=CDS;inference=COORDINATES: similar to AA sequence:RefSeq:WP_016512803.1;locus_tag=BTB_RS12825;product=choice-of-anchor A family protein;protein_id=WP_001239473.1;transl_table=11	True
P3_FS	NC_018877.1	222238	222669	Assemblytics_b_1	305	+	Tandem_expansion	-431	-126	Protein Homology	CDS	222255	222362	+	ID=cds-WP_000664237.1;Parent=gene-BTB_RS01245;Dbxref=Genbank:WP_000664237.1;Name=WP_000664237.1;gbkey=CDS;inference=COORDINATES: similar to AA sequence:RefSeq:WP_002167133.1;locus_tag=BTB_RS01245;product=DUF3948 family protein;protein_id=WP_000664237.1;transl_table=11	False
	NC_018877.1	222238	222669	Assemblytics_b_1	305	+	Tandem_expansion	-431	-126	Protein Homology	CDS	222397	222513	+	ID=cds-WP_000654250.1;Parent=gene-BTB_RS01250;Dbxref=Genbank:WP_000654250.1;Name=WP_000654250.1;gbkey=CDS;inference=COORDINATES: similar to AA sequence:RefSeq:WP_002029425.1;locus_tag=BTB_RS01250;product=DUF3948 family protein;protein_id=WP_000654250.1;transl_table=11	False
	NC_018877.1	222238	222669	Assemblytics_b_1	305	+	Tandem_expansion	-431	-126	Protein Homology	CDS	222557	222667	+	ID=cds-WP_001083691.1;Parent=gene-BTB_RS01255;Dbxref=Genbank:WP_001083691.1;Name=WP_001083691.1;gbkey=CDS;inference=COORDINATES: similar to AA sequence:RefSeq:WP_001083697.1;locus_tag=BTB_RS01255;product=DUF3948 family protein;protein_id=WP_001083691.1;transl_table=11	False
	NC_018877.1	5263495	5263517	Assemblytics_b_4	1668	+	Insertion	-22	1646	Protein Homology	CDS	5262579	5263952	-	ID=cds-WP_000767078.1;Parent=gene-BTB_RS26870;Dbxref=Genbank:WP_000767078.1;Name=WP_000767078.1;gbkey=CDS;inference=COORDINATES: similar to AA sequence:RefSeq:WP_000767078.1;locus_tag=BTB_RS26870;product=cupin domain-containing protein;protein_id=WP_000767078.1;transl_table=11	True
	NC_018877.1	4767247	4767547	Assemblytics_b_5	160	+	Tandem_expansion	-300	-140	cmsearch	riboswitch	4767309	4767397	-	ID=id-NC_018877.1:4767309..4767397;Dbxref=RFAM:RF01051;Note=cyclic di-GMP riboswitch class I;bound_moiety=cyclic di-GMP;gbkey=regulatory;inference=COORDINATES: profile:INFERNAL:1.1.1;regulatory_class=riboswitch	False
	NC_018877.1	4767247	4767547	Assemblytics_b_5	160	+	Tandem_expansion	-300	-140	cmsearch	riboswitch	4767469	4767557	-	ID=id-NC_018877.1:4767469..4767557;Dbxref=RFAM:RF01051;Note=cyclic di-GMP riboswitch class I;bound_moiety=cyclic di-GMP;gbkey=regulatory;inference=COORDINATES: profile:INFERNAL:1.1.1;regulatory_class=riboswitch	False
	NC_018877.1	2925944	2926036	Assemblytics_b_7	363	+	Tandem_expansion	-92	271	Protein Homology	CDS	2925825	2925968	+	ID=cds-WP_000668965.1;Parent=gene-BTB_RS14860;Dbxref=Genbank:WP_000668965.1;Name=WP_000668965.1;gbkey=CDS;inference=COORDINATES: similar to AA sequence:RefSeq:WP_016100548.1;locus_tag=BTB_RS14860;product=YrzI family small protein;protein_id=WP_000668965.1;transl_table=11	True
	NC_018877.1	2925944	2926036	Assemblytics_b_7	363	+	Tandem_expansion	-92	271	Protein Homology	CDS	2925995	2926135	+	ID=cds-WP_000669810.1;Parent=gene-BTB_RS14865;Dbxref=Genbank:WP_000669810.1;Name=WP_000669810.1;gbkey=CDS;inference=COORDINATES: similar to AA sequence:RefSeq:WP_000156197.1;locus_tag=BTB_RS14865;product=YrzI family small protein;protein_id=WP_000669810.1;transl_table=11	False
	NC_018877.1	2553625	2554127	Assemblytics_b_8	282	+	Tandem_expansion	-502	-220	Protein Homology	CDS	2552560	2554515	+	ID=cds-WP_001239473.1;Parent=gene-BTB_RS12825;Dbxref=Genbank:WP_001239473.1;Name=WP_001239473.1;gbkey=CDS;inference=COORDINATES: similar to AA sequence:RefSeq:WP_016512803.1;locus_tag=BTB_RS12825;product=choice-of-anchor A family protein;protein_id=WP_001239473.1;transl_table=11	True
P3_N	NC_018877.1	2553625	2554127	Assemblytics_b_1	282	+	Tandem_expansion	-502	-220	Protein Homology	CDS	2552560	2554515	+	ID=cds-WP_001239473.1;Parent=gene-BTB_RS12825;Dbxref=Genbank:WP_001239473.1;Name=WP_001239473.1;gbkey=CDS;inference=COORDINATES: similar to AA sequence:RefSeq:WP_016512803.1;locus_tag=BTB_RS12825;product=choice-of-anchor A family protein;protein_id=WP_001239473.1;transl_table=11	True
	NC_018877.1	2925944	2926036	Assemblytics_b_2	363	+	Tandem_expansion	-92	271	Protein Homology	CDS	2925825	2925968	+	ID=cds-WP_000668965.1;Parent=gene-BTB_RS14860;Dbxref=Genbank:WP_000668965.1;Name=WP_000668965.1;gbkey=CDS;inference=COORDINATES: similar to AA sequence:RefSeq:WP_016100548.1;locus_tag=BTB_RS14860;product=YrzI family small protein;protein_id=WP_000668965.1;transl_table=11	True
	NC_018877.1	2925944	2926036	Assemblytics_b_2	363	+	Tandem_expansion	-92	271	Protein Homology	CDS	2925995	2926135	+	ID=cds-WP_000669810.1;Parent=gene-BTB_RS14865;Dbxref=Genbank:WP_000669810.1;Name=WP_000669810.1;gbkey=CDS;inference=COORDINATES: similar to AA sequence:RefSeq:WP_000156197.1;locus_tag=BTB_RS14865;product=YrzI family small protein;protein_id=WP_000669810.1;transl_table=11	False
	NC_018877.1	4767247	4767547	Assemblytics_b_4	160	+	Tandem_expansion	-300	-140	cmsearch	riboswitch	4767309	4767397	-	ID=id-NC_018877.1:4767309..4767397;Dbxref=RFAM:RF01051;Note=cyclic di-GMP riboswitch class I;bound_moiety=cyclic di-GMP;gbkey=regulatory;inference=COORDINATES: profile:INFERNAL:1.1.1;regulatory_class=riboswitch	False
	NC_018877.1	4767247	4767547	Assemblytics_b_4	160	+	Tandem_expansion	-300	-140	cmsearch	riboswitch	4767469	4767557	-	ID=id-NC_018877.1:4767469..4767557;Dbxref=RFAM:RF01051;Note=cyclic di-GMP riboswitch class I;bound_moiety=cyclic di-GMP;gbkey=regulatory;inference=COORDINATES: profile:INFERNAL:1.1.1;regulatory_class=riboswitch	False
	NC_018877.1	39775	39777	Assemblytics_b_6	1733	+	Insertion	-2	1731	Protein Homology	CDS	39539	40414	+	ID=cds-WP_000267825.1;Parent=gene-BTB_RS00210;Dbxref=Genbank:WP_000267825.1;Name=WP_000267825.1;gbkey=CDS;gene=rsmI;inference=COORDINATES: similar to AA sequence:RefSeq:WP_000267799.1;locus_tag=BTB_RS00210;product=16S rRNA (cytidine(1402)-2'-O)-methyltransferase;protein_id=WP_000267825.1;transl_table=11	True
	NC_018877.1	222238	222669	Assemblytics_b_7	305	+	Tandem_expansion	-431	-126	Protein Homology	CDS	222255	222362	+	ID=cds-WP_000664237.1;Parent=gene-BTB_RS01245;Dbxref=Genbank:WP_000664237.1;Name=WP_000664237.1;gbkey=CDS;inference=COORDINATES: similar to AA sequence:RefSeq:WP_002167133.1;locus_tag=BTB_RS01245;product=DUF3948 family protein;protein_id=WP_000664237.1;transl_table=11	False
	NC_018877.1	222238	222669	Assemblytics_b_7	305	+	Tandem_expansion	-431	-126	Protein Homology	CDS	222397	222513	+	ID=cds-WP_000654250.1;Parent=gene-BTB_RS01250;Dbxref=Genbank:WP_000654250.1;Name=WP_000654250.1;gbkey=CDS;inference=COORDINATES: similar to AA sequence:RefSeq:WP_002029425.1;locus_tag=BTB_RS01250;product=DUF3948 family protein;protein_id=WP_000654250.1;transl_table=11	False
	NC_018877.1	222238	222669	Assemblytics_b_7	305	+	Tandem_expansion	-431	-126	Protein Homology	CDS	222557	222667	+	ID=cds-WP_001083691.1;Parent=gene-BTB_RS01255;Dbxref=Genbank:WP_001083691.1;Name=WP_001083691.1;gbkey=CDS;inference=COORDINATES: similar to AA sequence:RefSeq:WP_001083697.1;locus_tag=BTB_RS01255;product=DUF3948 family protein;protein_id=WP_001083691.1;transl_table=11	False
P4_FS	NC_018877.1	5263495	5263517	Assemblytics_b_2	1668	+	Insertion	-22	1646	Protein Homology	CDS	5262579	5263952	-	ID=cds-WP_000767078.1;Parent=gene-BTB_RS26870;Dbxref=Genbank:WP_000767078.1;Name=WP_000767078.1;gbkey=CDS;inference=COORDINATES: similar to AA sequence:RefSeq:WP_000767078.1;locus_tag=BTB_RS26870;product=cupin domain-containing protein;protein_id=WP_000767078.1;transl_table=11	True
	NC_018877.1	4767247	4767547	Assemblytics_b_3	160	+	Tandem_expansion	-300	-140	cmsearch	riboswitch	4767309	4767397	-	ID=id-NC_018877.1:4767309..4767397;Dbxref=RFAM:RF01051;Note=cyclic di-GMP riboswitch class I;bound_moiety=cyclic di-GMP;gbkey=regulatory;inference=COORDINATES: profile:INFERNAL:1.1.1;regulatory_class=riboswitch	False
	NC_018877.1	4767247	4767547	Assemblytics_b_3	160	+	Tandem_expansion	-300	-140	cmsearch	riboswitch	4767469	4767557	-	ID=id-NC_018877.1:4767469..4767557;Dbxref=RFAM:RF01051;Note=cyclic di-GMP riboswitch class I;bound_moiety=cyclic di-GMP;gbkey=regulatory;inference=COORDINATES: profile:INFERNAL:1.1.1;regulatory_class=riboswitch	False
	NC_018877.1	3371646	3371657	Assemblytics_b_5	1667	+	Insertion	-11	1656	Protein Homology	CDS	3371415	3372791	-	ID=cds-WP_000787681.1;Parent=gene-BTB_RS17060;Dbxref=Genbank:WP_000787681.1;Name=WP_000787681.1;gbkey=CDS;inference=COORDINATES: similar to AA sequence:RefSeq:WP_000787690.1;locus_tag=BTB_RS17060;product=S8 family serine peptidase;protein_id=WP_000787681.1;transl_table=11	True
	NC_018877.1	2925944	2926036	Assemblytics_b_6	363	+	Tandem_expansion	-92	271	Protein Homology	CDS	2925825	2925968	+	ID=cds-WP_000668965.1;Parent=gene-BTB_RS14860;Dbxref=Genbank:WP_000668965.1;Name=WP_000668965.1;gbkey=CDS;inference=COORDINATES: similar to AA sequence:RefSeq:WP_016100548.1;locus_tag=BTB_RS14860;product=YrzI family small protein;protein_id=WP_000668965.1;transl_table=11	True
	NC_018877.1	2925944	2926036	Assemblytics_b_6	363	+	Tandem_expansion	-92	271	Protein Homology	CDS	2925995	2926135	+	ID=cds-WP_000669810.1;Parent=gene-BTB_RS14865;Dbxref=Genbank:WP_000669810.1;Name=WP_000669810.1;gbkey=CDS;inference=COORDINATES: similar to AA sequence:RefSeq:WP_000156197.1;locus_tag=BTB_RS14865;product=YrzI family small protein;protein_id=WP_000669810.1;transl_table=11	False
	NC_018877.1	2650348	2650359	Assemblytics_b_8	1667	+	Insertion	-11	1656	Protein Homology	CDS	2650219	2651901	+	ID=cds-WP_000626125.1;Parent=gene-BTB_RS13370;Dbxref=Genbank:WP_000626125.1;Name=WP_000626125.1;gbkey=CDS;inference=COORDINATES: similar to AA sequence:RefSeq:WP_000626096.1;locus_tag=BTB_RS13370;product=RNaseH domain-containing protein;protein_id=WP_000626125.1;transl_table=11	True
	NC_018877.1	2553625	2554127	Assemblytics_b_9	282	+	Tandem_expansion	-502	-220	Protein Homology	CDS	2552560	2554515	+	ID=cds-WP_001239473.1;Parent=gene-BTB_RS12825;Dbxref=Genbank:WP_001239473.1;Name=WP_001239473.1;gbkey=CDS;inference=COORDINATES: similar to AA sequence:RefSeq:WP_016512803.1;locus_tag=BTB_RS12825;product=choice-of-anchor A family protein;protein_id=WP_001239473.1;transl_table=11	True
	NC_018877.1	397547	397558	Assemblytics_b_11	1667	+	Insertion	-11	1656	Protein Homology	CDS	397102	397857	-	ID=cds-WP_003269335.1;Parent=gene-BTB_RS02075;Dbxref=Genbank:WP_003269335.1;Name=WP_003269335.1;gbkey=CDS;inference=COORDINATES: similar to AA sequence:RefSeq:WP_002025246.1;locus_tag=BTB_RS02075;product=amino acid ABC transporter permease;protein_id=WP_003269335.1;transl_table=11	True
	NC_018877.1	222238	222669	Assemblytics_b_12	305	+	Tandem_expansion	-431	-126	Protein Homology	CDS	222255	222362	+	ID=cds-WP_000664237.1;Parent=gene-BTB_RS01245;Dbxref=Genbank:WP_000664237.1;Name=WP_000664237.1;gbkey=CDS;inference=COORDINATES: similar to AA sequence:RefSeq:WP_002167133.1;locus_tag=BTB_RS01245;product=DUF3948 family protein;protein_id=WP_000664237.1;transl_table=11	False
	NC_018877.1	222238	222669	Assemblytics_b_12	305	+	Tandem_expansion	-431	-126	Protein Homology	CDS	222397	222513	+	ID=cds-WP_000654250.1;Parent=gene-BTB_RS01250;Dbxref=Genbank:WP_000654250.1;Name=WP_000654250.1;gbkey=CDS;inference=COORDINATES: similar to AA sequence:RefSeq:WP_002029425.1;locus_tag=BTB_RS01250;product=DUF3948 family protein;protein_id=WP_000654250.1;transl_table=11	False
	NC_018877.1	222238	222669	Assemblytics_b_12	305	+	Tandem_expansion	-431	-126	Protein Homology	CDS	222557	222667	+	ID=cds-WP_001083691.1;Parent=gene-BTB_RS01255;Dbxref=Genbank:WP_001083691.1;Name=WP_001083691.1;gbkey=CDS;inference=COORDINATES: similar to AA sequence:RefSeq:WP_001083697.1;locus_tag=BTB_RS01255;product=DUF3948 family protein;protein_id=WP_001083691.1;transl_table=11	False
	NC_018877.1	3162495	3164159	Assemblytics_b_14	5802	+	Tandem_expansion	-1664	4138	Protein Homology	CDS	3162628	3164064	-	ID=cds-WP_001053969.1;Parent=gene-BTB_RS16045;Dbxref=Genbank:WP_001053969.1;Name=WP_001053969.1;gbkey=CDS;inference=COORDINATES: similar to AA sequence:RefSeq:WP_086558040.1;locus_tag=BTB_RS16045;product=IS4-like element IS231C family transposase;protein_id=WP_001053969.1;transl_table=11	False
P4_N	NC_018877.1	2975686	2975758	Assemblytics_w_1	72	+	Deletion	72	0	Protein Homology	CDS	2975046	2976590	-	ID=cds-WP_000755647.1;Parent=gene-BTB_RS15105;Dbxref=Genbank:WP_000755647.1;Name=WP_000755647.1;gbkey=CDS;inference=COORDINATES: similar to AA sequence:RefSeq:WP_000755647.1;locus_tag=BTB_RS15105;product=3D domain-containing protein;protein_id=WP_000755647.1;transl_table=11	True
	NC_018877.1	222238	222669	Assemblytics_b_1	305	+	Tandem_expansion	-431	-126	Protein Homology	CDS	222255	222362	+	ID=cds-WP_000664237.1;Parent=gene-BTB_RS01245;Dbxref=Genbank:WP_000664237.1;Name=WP_000664237.1;gbkey=CDS;inference=COORDINATES: similar to AA sequence:RefSeq:WP_002167133.1;locus_tag=BTB_RS01245;product=DUF3948 family protein;protein_id=WP_000664237.1;transl_table=11	False
	NC_018877.1	222238	222669	Assemblytics_b_1	305	+	Tandem_expansion	-431	-126	Protein Homology	CDS	222397	222513	+	ID=cds-WP_000654250.1;Parent=gene-BTB_RS01250;Dbxref=Genbank:WP_000654250.1;Name=WP_000654250.1;gbkey=CDS;inference=COORDINATES: similar to AA sequence:RefSeq:WP_002029425.1;locus_tag=BTB_RS01250;product=DUF3948 family protein;protein_id=WP_000654250.1;transl_table=11	False
	NC_018877.1	222238	222669	Assemblytics_b_1	305	+	Tandem_expansion	-431	-126	Protein Homology	CDS	222557	222667	+	ID=cds-WP_001083691.1;Parent=gene-BTB_RS01255;Dbxref=Genbank:WP_001083691.1;Name=WP_001083691.1;gbkey=CDS;inference=COORDINATES: similar to AA sequence:RefSeq:WP_001083697.1;locus_tag=BTB_RS01255;product=DUF3948 family protein;protein_id=WP_001083691.1;transl_table=11	False
	NC_018877.1	4767247	4767547	Assemblytics_b_4	160	+	Tandem_expansion	-300	-140	cmsearch	riboswitch	4767309	4767397	-	ID=id-NC_018877.1:4767309..4767397;Dbxref=RFAM:RF01051;Note=cyclic di-GMP riboswitch class I;bound_moiety=cyclic di-GMP;gbkey=regulatory;inference=COORDINATES: profile:INFERNAL:1.1.1;regulatory_class=riboswitch	False
	NC_018877.1	4767247	4767547	Assemblytics_b_4	160	+	Tandem_expansion	-300	-140	cmsearch	riboswitch	4767469	4767557	-	ID=id-NC_018877.1:4767469..4767557;Dbxref=RFAM:RF01051;Note=cyclic di-GMP riboswitch class I;bound_moiety=cyclic di-GMP;gbkey=regulatory;inference=COORDINATES: profile:INFERNAL:1.1.1;regulatory_class=riboswitch	False
	NC_018877.1	2926036	2926037	Assemblytics_b_7	363	+	Insertion	0	363	Protein Homology	CDS	2925995	2926135	+	ID=cds-WP_000669810.1;Parent=gene-BTB_RS14865;Dbxref=Genbank:WP_000669810.1;Name=WP_000669810.1;gbkey=CDS;inference=COORDINATES: similar to AA sequence:RefSeq:WP_000156197.1;locus_tag=BTB_RS14865;product=YrzI family small protein;protein_id=WP_000669810.1;transl_table=11	True
P5_FS	NC_018877.1	2975686	2975686	Assemblytics_w_1	72	+	Insertion	0	72	Protein Homology	CDS	2975046	2976590	-	ID=cds-WP_000755647.1;Parent=gene-BTB_RS15105;Dbxref=Genbank:WP_000755647.1;Name=WP_000755647.1;gbkey=CDS;inference=COORDINATES: similar to AA sequence:RefSeq:WP_000755647.1;locus_tag=BTB_RS15105;product=3D domain-containing protein;protein_id=WP_000755647.1;transl_table=11	True
	NC_018877.1	222238	222669	Assemblytics_b_1	305	+	Tandem_expansion	-431	-126	Protein Homology	CDS	222255	222362	+	ID=cds-WP_000664237.1;Parent=gene-BTB_RS01245;Dbxref=Genbank:WP_000664237.1;Name=WP_000664237.1;gbkey=CDS;inference=COORDINATES: similar to AA sequence:RefSeq:WP_002167133.1;locus_tag=BTB_RS01245;product=DUF3948 family protein;protein_id=WP_000664237.1;transl_table=11	False
	NC_018877.1	222238	222669	Assemblytics_b_1	305	+	Tandem_expansion	-431	-126	Protein Homology	CDS	222397	222513	+	ID=cds-WP_000654250.1;Parent=gene-BTB_RS01250;Dbxref=Genbank:WP_000654250.1;Name=WP_000654250.1;gbkey=CDS;inference=COORDINATES: similar to AA sequence:RefSeq:WP_002029425.1;locus_tag=BTB_RS01250;product=DUF3948 family protein;protein_id=WP_000654250.1;transl_table=11	False
	NC_018877.1	222238	222669	Assemblytics_b_1	305	+	Tandem_expansion	-431	-126	Protein Homology	CDS	222557	222667	+	ID=cds-WP_001083691.1;Parent=gene-BTB_RS01255;Dbxref=Genbank:WP_001083691.1;Name=WP_001083691.1;gbkey=CDS;inference=COORDINATES: similar to AA sequence:RefSeq:WP_001083697.1;locus_tag=BTB_RS01255;product=DUF3948 family protein;protein_id=WP_001083691.1;transl_table=11	False
	NC_018877.1	906076	906088	Assemblytics_b_2	1667	+	Insertion	-12	1655	Protein Homology	CDS	904973	906973	+	ID=cds-WP_001103086.1;Parent=gene-BTB_RS04665;Dbxref=Genbank:WP_001103086.1;Name=WP_001103086.1;gbkey=CDS;inference=COORDINATES: similar to AA sequence:RefSeq:WP_000116651.1;locus_tag=BTB_RS04665;product=ABC transporter ATP-binding protein/permease;protein_id=WP_001103086.1;transl_table=11	True
	NC_018877.1	2553625	2554127	Assemblytics_b_3	282	+	Tandem_expansion	-502	-220	Protein Homology	CDS	2552560	2554515	+	ID=cds-WP_001239473.1;Parent=gene-BTB_RS12825;Dbxref=Genbank:WP_001239473.1;Name=WP_001239473.1;gbkey=CDS;inference=COORDINATES: similar to AA sequence:RefSeq:WP_016512803.1;locus_tag=BTB_RS12825;product=choice-of-anchor A family protein;protein_id=WP_001239473.1;transl_table=11	True
	NC_018877.1	2925944	2926036	Assemblytics_b_5	363	+	Tandem_expansion	-92	271	Protein Homology	CDS	2925825	2925968	+	ID=cds-WP_000668965.1;Parent=gene-BTB_RS14860;Dbxref=Genbank:WP_000668965.1;Name=WP_000668965.1;gbkey=CDS;inference=COORDINATES: similar to AA sequence:RefSeq:WP_016100548.1;locus_tag=BTB_RS14860;product=YrzI family small protein;protein_id=WP_000668965.1;transl_table=11	True
	NC_018877.1	2925944	2926036	Assemblytics_b_5	363	+	Tandem_expansion	-92	271	Protein Homology	CDS	2925995	2926135	+	ID=cds-WP_000669810.1;Parent=gene-BTB_RS14865;Dbxref=Genbank:WP_000669810.1;Name=WP_000669810.1;gbkey=CDS;inference=COORDINATES: similar to AA sequence:RefSeq:WP_000156197.1;locus_tag=BTB_RS14865;product=YrzI family small protein;protein_id=WP_000669810.1;transl_table=11	False
	NC_018877.1	3669855	3669869	Assemblytics_b_7	1667	+	Insertion	-14	1653	Protein Homology	CDS	3669401	3670982	+	ID=cds-BTB_RS18480;Parent=gene-BTB_RS18480;Note=frameshifted;gbkey=CDS;inference=COORDINATES: similar to AA sequence:RefSeq:WP_002199635.1;locus_tag=BTB_RS18480;product=bifunctional metallophosphatase/5'-nucleotidase;pseudo=true;transl_table=11	True
	NC_018877.1	4767247	4767547	Assemblytics_b_9	160	+	Tandem_expansion	-300	-140	cmsearch	riboswitch	4767309	4767397	-	ID=id-NC_018877.1:4767309..4767397;Dbxref=RFAM:RF01051;Note=cyclic di-GMP riboswitch class I;bound_moiety=cyclic di-GMP;gbkey=regulatory;inference=COORDINATES: profile:INFERNAL:1.1.1;regulatory_class=riboswitch	False
	NC_018877.1	4767247	4767547	Assemblytics_b_9	160	+	Tandem_expansion	-300	-140	cmsearch	riboswitch	4767469	4767557	-	ID=id-NC_018877.1:4767469..4767557;Dbxref=RFAM:RF01051;Note=cyclic di-GMP riboswitch class I;bound_moiety=cyclic di-GMP;gbkey=regulatory;inference=COORDINATES: profile:INFERNAL:1.1.1;regulatory_class=riboswitch	False
	NC_018877.1	5263495	5263517	Assemblytics_b_11	1668	+	Insertion	-22	1646	Protein Homology	CDS	5262579	5263952	-	ID=cds-WP_000767078.1;Parent=gene-BTB_RS26870;Dbxref=Genbank:WP_000767078.1;Name=WP_000767078.1;gbkey=CDS;inference=COORDINATES: similar to AA sequence:RefSeq:WP_000767078.1;locus_tag=BTB_RS26870;product=cupin domain-containing protein;protein_id=WP_000767078.1;transl_table=11	True
P5_N	NC_018877.1	2553625	2554127	Assemblytics_b_2	282	+	Tandem_expansion	-502	-220	Protein Homology	CDS	2552560	2554515	+	ID=cds-WP_001239473.1;Parent=gene-BTB_RS12825;Dbxref=Genbank:WP_001239473.1;Name=WP_001239473.1;gbkey=CDS;inference=COORDINATES: similar to AA sequence:RefSeq:WP_016512803.1;locus_tag=BTB_RS12825;product=choice-of-anchor A family protein;protein_id=WP_001239473.1;transl_table=11	True
	NC_018877.1	2925944	2926036	Assemblytics_b_3	363	+	Tandem_expansion	-92	271	Protein Homology	CDS	2925825	2925968	+	ID=cds-WP_000668965.1;Parent=gene-BTB_RS14860;Dbxref=Genbank:WP_000668965.1;Name=WP_000668965.1;gbkey=CDS;inference=COORDINATES: similar to AA sequence:RefSeq:WP_016100548.1;locus_tag=BTB_RS14860;product=YrzI family small protein;protein_id=WP_000668965.1;transl_table=11	True
	NC_018877.1	2925944	2926036	Assemblytics_b_3	363	+	Tandem_expansion	-92	271	Protein Homology	CDS	2925995	2926135	+	ID=cds-WP_000669810.1;Parent=gene-BTB_RS14865;Dbxref=Genbank:WP_000669810.1;Name=WP_000669810.1;gbkey=CDS;inference=COORDINATES: similar to AA sequence:RefSeq:WP_000156197.1;locus_tag=BTB_RS14865;product=YrzI family small protein;protein_id=WP_000669810.1;transl_table=11	False
	NC_018877.1	4767247	4767547	Assemblytics_b_5	160	+	Tandem_expansion	-300	-140	cmsearch	riboswitch	4767309	4767397	-	ID=id-NC_018877.1:4767309..4767397;Dbxref=RFAM:RF01051;Note=cyclic di-GMP riboswitch class I;bound_moiety=cyclic di-GMP;gbkey=regulatory;inference=COORDINATES: profile:INFERNAL:1.1.1;regulatory_class=riboswitch	False
	NC_018877.1	4767247	4767547	Assemblytics_b_5	160	+	Tandem_expansion	-300	-140	cmsearch	riboswitch	4767469	4767557	-	ID=id-NC_018877.1:4767469..4767557;Dbxref=RFAM:RF01051;Note=cyclic di-GMP riboswitch class I;bound_moiety=cyclic di-GMP;gbkey=regulatory;inference=COORDINATES: profile:INFERNAL:1.1.1;regulatory_class=riboswitch	False
	NC_018877.1	222238	222669	Assemblytics_b_8	305	+	Tandem_expansion	-431	-126	Protein Homology	CDS	222255	222362	+	ID=cds-WP_000664237.1;Parent=gene-BTB_RS01245;Dbxref=Genbank:WP_000664237.1;Name=WP_000664237.1;gbkey=CDS;inference=COORDINATES: similar to AA sequence:RefSeq:WP_002167133.1;locus_tag=BTB_RS01245;product=DUF3948 family protein;protein_id=WP_000664237.1;transl_table=11	False
	NC_018877.1	222238	222669	Assemblytics_b_8	305	+	Tandem_expansion	-431	-126	Protein Homology	CDS	222397	222513	+	ID=cds-WP_000654250.1;Parent=gene-BTB_RS01250;Dbxref=Genbank:WP_000654250.1;Name=WP_000654250.1;gbkey=CDS;inference=COORDINATES: similar to AA sequence:RefSeq:WP_002029425.1;locus_tag=BTB_RS01250;product=DUF3948 family protein;protein_id=WP_000654250.1;transl_table=11	False
	NC_018877.1	222238	222669	Assemblytics_b_8	305	+	Tandem_expansion	-431	-126	Protein Homology	CDS	222557	222667	+	ID=cds-WP_001083691.1;Parent=gene-BTB_RS01255;Dbxref=Genbank:WP_001083691.1;Name=WP_001083691.1;gbkey=CDS;inference=COORDINATES: similar to AA sequence:RefSeq:WP_001083697.1;locus_tag=BTB_RS01255;product=DUF3948 family protein;protein_id=WP_001083691.1;transl_table=11	False
P6_FS	NC_018877.1	222238	222669	Assemblytics_b_2	305	+	Tandem_expansion	-431	-126	Protein Homology	CDS	222255	222362	+	ID=cds-WP_000664237.1;Parent=gene-BTB_RS01245;Dbxref=Genbank:WP_000664237.1;Name=WP_000664237.1;gbkey=CDS;inference=COORDINATES: similar to AA sequence:RefSeq:WP_002167133.1;locus_tag=BTB_RS01245;product=DUF3948 family protein;protein_id=WP_000664237.1;transl_table=11	False
	NC_018877.1	222238	222669	Assemblytics_b_2	305	+	Tandem_expansion	-431	-126	Protein Homology	CDS	222397	222513	+	ID=cds-WP_000654250.1;Parent=gene-BTB_RS01250;Dbxref=Genbank:WP_000654250.1;Name=WP_000654250.1;gbkey=CDS;inference=COORDINATES: similar to AA sequence:RefSeq:WP_002029425.1;locus_tag=BTB_RS01250;product=DUF3948 family protein;protein_id=WP_000654250.1;transl_table=11	False
	NC_018877.1	222238	222669	Assemblytics_b_2	305	+	Tandem_expansion	-431	-126	Protein Homology	CDS	222557	222667	+	ID=cds-WP_001083691.1;Parent=gene-BTB_RS01255;Dbxref=Genbank:WP_001083691.1;Name=WP_001083691.1;gbkey=CDS;inference=COORDINATES: similar to AA sequence:RefSeq:WP_001083697.1;locus_tag=BTB_RS01255;product=DUF3948 family protein;protein_id=WP_001083691.1;transl_table=11	False
	NC_018877.1	1781241	1781252	Assemblytics_b_3	1666	+	Insertion	-11	1655	Protein Homology	CDS	1781072	1782700	+	ID=cds-WP_000823498.1;Parent=gene-BTB_RS09115;Dbxref=Genbank:WP_000823498.1;Name=WP_000823498.1;gbkey=CDS;inference=COORDINATES: similar to AA sequence:RefSeq:WP_016126770.1;locus_tag=BTB_RS09115;product=peptide ABC transporter substrate-binding protein;protein_id=WP_000823498.1;transl_table=11	True
	NC_018877.1	2925944	2926036	Assemblytics_b_6	363	+	Tandem_expansion	-92	271	Protein Homology	CDS	2925825	2925968	+	ID=cds-WP_000668965.1;Parent=gene-BTB_RS14860;Dbxref=Genbank:WP_000668965.1;Name=WP_000668965.1;gbkey=CDS;inference=COORDINATES: similar to AA sequence:RefSeq:WP_016100548.1;locus_tag=BTB_RS14860;product=YrzI family small protein;protein_id=WP_000668965.1;transl_table=11	True
	NC_018877.1	2925944	2926036	Assemblytics_b_6	363	+	Tandem_expansion	-92	271	Protein Homology	CDS	2925995	2926135	+	ID=cds-WP_000669810.1;Parent=gene-BTB_RS14865;Dbxref=Genbank:WP_000669810.1;Name=WP_000669810.1;gbkey=CDS;inference=COORDINATES: similar to AA sequence:RefSeq:WP_000156197.1;locus_tag=BTB_RS14865;product=YrzI family small protein;protein_id=WP_000669810.1;transl_table=11	False
	NC_018877.1	4767247	4767547	Assemblytics_b_8	160	+	Tandem_expansion	-300	-140	cmsearch	riboswitch	4767309	4767397	-	ID=id-NC_018877.1:4767309..4767397;Dbxref=RFAM:RF01051;Note=cyclic di-GMP riboswitch class I;bound_moiety=cyclic di-GMP;gbkey=regulatory;inference=COORDINATES: profile:INFERNAL:1.1.1;regulatory_class=riboswitch	False
	NC_018877.1	4767247	4767547	Assemblytics_b_8	160	+	Tandem_expansion	-300	-140	cmsearch	riboswitch	4767469	4767557	-	ID=id-NC_018877.1:4767469..4767557;Dbxref=RFAM:RF01051;Note=cyclic di-GMP riboswitch class I;bound_moiety=cyclic di-GMP;gbkey=regulatory;inference=COORDINATES: profile:INFERNAL:1.1.1;regulatory_class=riboswitch	False
	NC_018877.1	5263495	5263517	Assemblytics_b_10	1668	+	Insertion	-22	1646	Protein Homology	CDS	5262579	5263952	-	ID=cds-WP_000767078.1;Parent=gene-BTB_RS26870;Dbxref=Genbank:WP_000767078.1;Name=WP_000767078.1;gbkey=CDS;inference=COORDINATES: similar to AA sequence:RefSeq:WP_000767078.1;locus_tag=BTB_RS26870;product=cupin domain-containing protein;protein_id=WP_000767078.1;transl_table=11	True
P6_N	NC_018877.1	2553625	2554127	Assemblytics_b_1	282	+	Tandem_expansion	-502	-220	Protein Homology	CDS	2552560	2554515	+	ID=cds-WP_001239473.1;Parent=gene-BTB_RS12825;Dbxref=Genbank:WP_001239473.1;Name=WP_001239473.1;gbkey=CDS;inference=COORDINATES: similar to AA sequence:RefSeq:WP_016512803.1;locus_tag=BTB_RS12825;product=choice-of-anchor A family protein;protein_id=WP_001239473.1;transl_table=11	True
	NC_018877.1	2925944	2926036	Assemblytics_b_2	363	+	Tandem_expansion	-92	271	Protein Homology	CDS	2925825	2925968	+	ID=cds-WP_000668965.1;Parent=gene-BTB_RS14860;Dbxref=Genbank:WP_000668965.1;Name=WP_000668965.1;gbkey=CDS;inference=COORDINATES: similar to AA sequence:RefSeq:WP_016100548.1;locus_tag=BTB_RS14860;product=YrzI family small protein;protein_id=WP_000668965.1;transl_table=11	True
	NC_018877.1	2925944	2926036	Assemblytics_b_2	363	+	Tandem_expansion	-92	271	Protein Homology	CDS	2925995	2926135	+	ID=cds-WP_000669810.1;Parent=gene-BTB_RS14865;Dbxref=Genbank:WP_000669810.1;Name=WP_000669810.1;gbkey=CDS;inference=COORDINATES: similar to AA sequence:RefSeq:WP_000156197.1;locus_tag=BTB_RS14865;product=YrzI family small protein;protein_id=WP_000669810.1;transl_table=11	False
	NC_018877.1	4767247	4767547	Assemblytics_b_4	160	+	Tandem_expansion	-300	-140	cmsearch	riboswitch	4767309	4767397	-	ID=id-NC_018877.1:4767309..4767397;Dbxref=RFAM:RF01051;Note=cyclic di-GMP riboswitch class I;bound_moiety=cyclic di-GMP;gbkey=regulatory;inference=COORDINATES: profile:INFERNAL:1.1.1;regulatory_class=riboswitch	False
	NC_018877.1	4767247	4767547	Assemblytics_b_4	160	+	Tandem_expansion	-300	-140	cmsearch	riboswitch	4767469	4767557	-	ID=id-NC_018877.1:4767469..4767557;Dbxref=RFAM:RF01051;Note=cyclic di-GMP riboswitch class I;bound_moiety=cyclic di-GMP;gbkey=regulatory;inference=COORDINATES: profile:INFERNAL:1.1.1;regulatory_class=riboswitch	False
	NC_018877.1	222238	222669	Assemblytics_b_7	305	+	Tandem_expansion	-431	-126	Protein Homology	CDS	222255	222362	+	ID=cds-WP_000664237.1;Parent=gene-BTB_RS01245;Dbxref=Genbank:WP_000664237.1;Name=WP_000664237.1;gbkey=CDS;inference=COORDINATES: similar to AA sequence:RefSeq:WP_002167133.1;locus_tag=BTB_RS01245;product=DUF3948 family protein;protein_id=WP_000664237.1;transl_table=11	False
	NC_018877.1	222238	222669	Assemblytics_b_7	305	+	Tandem_expansion	-431	-126	Protein Homology	CDS	222397	222513	+	ID=cds-WP_000654250.1;Parent=gene-BTB_RS01250;Dbxref=Genbank:WP_000654250.1;Name=WP_000654250.1;gbkey=CDS;inference=COORDINATES: similar to AA sequence:RefSeq:WP_002029425.1;locus_tag=BTB_RS01250;product=DUF3948 family protein;protein_id=WP_000654250.1;transl_table=11	False
	NC_018877.1	222238	222669	Assemblytics_b_7	305	+	Tandem_expansion	-431	-126	Protein Homology	CDS	222557	222667	+	ID=cds-WP_001083691.1;Parent=gene-BTB_RS01255;Dbxref=Genbank:WP_001083691.1;Name=WP_001083691.1;gbkey=CDS;inference=COORDINATES: similar to AA sequence:RefSeq:WP_001083697.1;locus_tag=BTB_RS01255;product=DUF3948 family protein;protein_id=WP_001083691.1;transl_table=11	False
